# Structural analysis of the PTEN:P-Rex2 signalling node reveals how cancer-associated mutations coordinate to hyperactivate Rac1

**DOI:** 10.1101/2020.04.11.036434

**Authors:** Laura D’Andrea, Christina M. Lucato, Elsa A. Marquez, Yong-Gang Chang, Srgjan Civciristov, Cheng Huang, Hans Elmlund, Ralf B. Schittenhelm, Christina A. Mitchell, James C. Whisstock, Michelle L. Halls, Andrew M. Ellisdon

**Author notes:** These authors contributed equally (Laura D’Andrea, Christina M. Lucato). Correspondence should be addressed to A.M.E. or M.L.H.

## Abstract

The PTEN:P-Rex2 complex is one of the most commonly mutated signaling nodes in metastatic cancer. Assembly of the PTEN:P-Rex2 complex inhibits the activity of both proteins, and its dysregulation can drive PI3K-AKT signaling and cell proliferation. Here, using extensive crosslinking mass spectrometry and functional studies, we provide crucial mechanistic insights into PTEN:P-Rex2 complex assembly and co-inhibition. PTEN is anchored to P-Rex2 by interactions between the PTEN PDZ-BM tail and the second PDZ domain of P-Rex2. This interaction bridges PTEN across the P-Rex2 surface, occluding PTEN membrane-binding and PI(3,4,5)P_3_ hydrolysis. Conversely, PTEN both allosterically promotes an autoinhibited P-Rex2 conformation and occludes Gβγ binding and GPCR activation. These insights allow us to define a new gain-of-function class of cancer mutations within the PTEN:P-Rex2 interface that uncouples PTEN inhibition of Rac1 signaling. These findings provide a mechanistic framework to understand the dysregulation of the PTEN:P-Rex2 signaling node in metastatic cancer.
