## Supplemental Table 1 for "Structural analysis of the PTEN:P-Rex2 signalling node reveals how cancer-associated mutations coordinate to hyperactivate Rac1"

### Sheet: P-Rex2 BS3
PREX2
P-Rex2 intramolecular
Residue 1	Res1_Dom	Residue 2	Res2_Dom	Interdomain	Count_TOTAL
15	DH	185	DH		2
19	DH	185	DH		3
15	DH	190	DH		9
115	DH	904	IP4P	Y	6
190	DH	1083	IP4P	Y	2
128	DH	1212	IP4P	Y	3
215	DH	1212	IP4P	Y	4
63	DH	1442	IP4P	Y	5
138	DH	1442	IP4P	Y	4
364	PH	1442	IP4P	Y	3
337	PH	1442	IP4P	Y	2
387	DEP1	481	DEP2	Y	3
384	DEP1	1442	IP4P	Y	4
387	DEP1	1442	IP4P	Y	24
397	DEP1	1442	IP4P	Y	2
500	DEP2	515	DEP2		4
575	DEP2	1568	IP4P	Y	3
584	PDZ1	612	PDZ1		3
610	PDZ1	634	PDZ1		4
612	PDZ1	634	PDZ1		2
610	PDZ1	635	PDZ1		4
612	PDZ1	635	PDZ1		2
610	PDZ1	673	PDZ1		14
634	PDZ1	673	PDZ1		5
635	PDZ1	673	PDZ1		5
634	PDZ1	679	PDZ2	Y	3
673	PDZ1	721	PDZ2	Y	22
580	PDZ1	966	IP4P	Y	2
664	PDZ1	966	IP4P	Y	3
664	PDZ1	972	IP4P	Y	4
664	PDZ1	981	IP4P	Y	8
679	PDZ2	721	PDZ2	Y	10
858	IP4P	911	IP4P		4
905	IP4P	919	IP4P		3
905	IP4P	922	IP4P		2
905	IP4P	924	IP4P		6
966	IP4P	981	IP4P		2
905	IP4P	1083	IP4P		2
1063	IP4P	1083	IP4P		4
1063	IP4P	1154	IP4P		7
1077	IP4P	1154	IP4P		2
1083	IP4P	1154	IP4P		3
1083	IP4P	1207	IP4P		4
1063	IP4P	1212	IP4P		3
1077	IP4P	1212	IP4P		3
1083	IP4P	1212	IP4P		2
1177	IP4P	1212	IP4P		5
1063	IP4P	1219	IP4P		3
1207	IP4P	1238	IP4P		2
966	IP4P	1455	IP4P		3
1442	IP4P	1455	IP4P		5
1442	IP4P	1465	IP4P		2
966	IP4P	1471	IP4P		3
1442	IP4P	1471	IP4P		4
1455	IP4P	1471	IP4P		8
1568	IP4P	1595	IP4P		3

### Sheet: P-Rex2 BS2G
P-Rex2 (BS2G)
P-Rex2 Intramolecular
Residue 1	Res1_Domain	Residue 2	Res2_Domain	Interdomain?	Count_TOTAL
15	DH	190	DH		10
15	DH	286	PH	Y	9
15	DH	1154	IP4P	Y	3
19	DH	286	PH	Y	6
60	DH	1442	IP4P	Y	2
63	DH	138	DH		4
286	DH	1028	IP4P	Y	4
286	DH	1032	IP4P	Y	11
335	DH	1442	IP4P	Y	13
335	DH	1447	IP4P	Y	10
128	DH	1212	IP4P	Y	3
138	DH	1442	IP4P	Y	8
181	DH	205	DH		11
286	PH	1212	IP4P	Y	2
286	PH	1219	IP4P	Y	2
335	PH	1212	IP4P	Y	7
335	PH	1447	IP4P	Y	2
384	DEP1	1442	IP4P	Y	2
397	DEP1	966	IP4P	Y	6
397	DEP1	972	IP4P	Y	4
397	DEP1	1442	IP4P	Y	2
402	DEP1	454	DEP1		2
402	DEP1	580	PDZ1	Y	2
402	DEP1	966	IP4P	Y	8
402	DEP1	972	IP4P	Y	2
500	DEP2	515	DEP2		10
508	DEP2	575	PDZ1	Y	3
580	PDZ1	966	IP4P	Y	5
580	PDZ1	972	IP4P	Y	2
610	PDZ1	635	PDZ1		9
610	PDZ1	673	PDZ1		3
612	PDZ1	966	IP4P	Y	3
612	PDZ1	972	IP4P	Y	2
617	PDZ1	657	PDZ1		4
634	PDZ1	673	PDZ1		18
635	PDZ1	673	PDZ1		8
679	PDZ1	805	IP4P	Y	2
721	PDZ2	794	IP4P	Y	28
721	PDZ2	804	IP4P	Y	5
966	IP4P	1396	IP4P		2
966	IP4P	1455	IP4P		12
966	IP4P	1471	IP4P		9
972	IP4P	1471	IP4P		2
1028	IP4P	1402	IP4P		2
1063	IP4P	1154	IP4P		4
1077	IP4P	1154	IP4P		2
1154	IP4P	1212	IP4P		2
1154	IP4P	1219	IP4P		3
1207	IP4P	1238	IP4P		6
1212	IP4P	1244	IP4P		2
1402	IP4P	1447	IP4P		4
1442	IP4P	1465	IP4P		3
1442	IP4P	1471	IP4P		5
1455	IP4P	1471	IP4P		10

### Sheet: PTEN BS3
PTEN
PTEN intramolecular
Residue 1	Res1_Domain	Residue 2	Res2_Domain	Count_TOTAL
60	Phos	13	Phos	3
62	Phos	80	Phos	3
66	Phos	80	Phos	3
163	Phos	327	C2	2
164	Phos	330	C2	7
237	C2	260	C2	2
266	C2	327	C2	2
313	C2	342	C2	2
313	C2	349	C2	11
313	C2	344	C2	16
330	C2	342	C2	2

### Sheet: PTEN P-Rex2 complex BS3
PTEN:PREX2
P-Rex2 intramolecular
Residue 1	Res1_Dom	Residue 2	Res2_Dom	Interdomain	Count_TOTAL
89	DH	115	DH		5
63	DH	138	DH		2
15	DH	185	DH		7
19	DH	185	DH		4
15	DH	190	DH		12
185	DH	205	DH		6
181	DH	215	DH		2
190	DH	215	DH		5
15	DH	286	PH	Y	2
185	DH	286	PH	Y	2
138	DH	364	PH	Y	4
156	DH	364	PH	Y	2
115	DH	904	IP4P	Y	7
63	DH	1032	IP4P	Y	4
19	DH	1083	IP4P	Y	2
185	DH	1083	IP4P	Y	2
190	DH	1083	IP4P	Y	6
15	DH	1154	IP4P	Y	3
128	DH	1212	IP4P	Y	8
131	DH	1212	IP4P	Y	4
181	DH	1212	IP4P	Y	4
185	DH	1212	IP4P	Y	3
215	DH	1212	IP4P	Y	8
128	DH	1219	IP4P	Y	3
215	DH	1219	IP4P	Y	4
63	DH	1442	IP4P	Y	14
128	DH	1442	IP4P	Y	2
138	DH	1442	IP4P	Y	9
283	PH	1063	IP4P	Y	6
283	PH	1083	IP4P	Y	2
286	PH	1083	IP4P	Y	2
283	PH	1154	IP4P	Y	3
286	PH	1154	IP4P	Y	2
286	PH	1212	IP4P	Y	3
283	PH	1219	IP4P	Y	5
286	PH	1219	IP4P	Y	3
364	PH	1442	IP4P	Y	10
364	PH	1455	IP4P	Y	9
364	PH	1465	IP4P	Y	3
387	DEP1	481	DEP2	Y	8
402	DEP1	575	DEP2	Y	4
402	DEP1	580	PDZ1	Y	9
402	DEP1	664	PDZ1	Y	4
397	DEP1	966	IP4P	Y	5
402	DEP1	1083	IP4P	Y	2
384	DEP1	1442	IP4P	Y	6
387	DEP1	1442	IP4P	Y	34
397	DEP1	1442	IP4P	Y	4
500	DEP2	515	DEP2		4
508	DEP2	575	DEP2		5
551	DEP2	575	DEP2		3
575	DEP2	966	IP4P	Y	2
575	DEP2	1568	IP4P	Y	7
508	DEP2	1595	IP4P	Y	5
584	PDZ1	612	PDZ1		4
610	PDZ1	634	PDZ1		10
610	PDZ1	635	PDZ1		6
612	PDZ1	635	PDZ1		3
597	PDZ1	664	PDZ1		4
610	PDZ1	673	PDZ1		22
612	PDZ1	673	PDZ1		4
617	PDZ1	673	PDZ1		2
634	PDZ1	673	PDZ1		10
635	PDZ1	673	PDZ1		5
621	PDZ1	679	PDZ1		4
634	PDZ1	679	PDZ2	Y	4
673	PDZ1	721	PDZ2	Y	23
580	PDZ1	966	IP4P	Y	5
664	PDZ1	966	IP4P	Y	9
664	PDZ1	972	IP4P	Y	13
664	PDZ1	981	IP4P	Y	9
679	PDZ2	721	PDZ2		9
679	PDZ2	804	IP4P	Y	7
774	IP4P	905	IP4P		3
858	IP4P	911	IP4P		6
905	IP4P	919	IP4P		4
905	IP4P	924	IP4P		3
1063	IP4P	1083	IP4P		10
1063	IP4P	1154	IP4P		11
1077	IP4P	1154	IP4P		7
1083	IP4P	1154	IP4P		2
884	IP4P	1189	IP4P		2
1077	IP4P	1207	IP4P		2
1083	IP4P	1207	IP4P		2
1063	IP4P	1212	IP4P		4
1077	IP4P	1212	IP4P		6
1083	IP4P	1212	IP4P		6
1154	IP4P	1212	IP4P		3
1177	IP4P	1212	IP4P		3
1189	IP4P	1212	IP4P		2
1063	IP4P	1219	IP4P		2
1077	IP4P	1219	IP4P		2
1083	IP4P	1219	IP4P		4
1154	IP4P	1219	IP4P		6
1207	IP4P	1238	IP4P		3
966	IP4P	1396	IP4P		2
966	IP4P	1455	IP4P		8
1442	IP4P	1455	IP4P		9
1442	IP4P	1465	IP4P		6
966	IP4P	1471	IP4P		4
1442	IP4P	1471	IP4P		5
1455	IP4P	1471	IP4P		13
1568	IP4P	1595	IP4P		5
PTEN intramolecular
Residue 1	Res1_Dom	Residue 2	Res2_Dom	Interdomain	Count_TOTAL (n=3)
14	Phos	61	Phos		3
63	Phos	81	Phos		6
165	Phos	331	C2	Y	4
267	C2	328	C2		3
314	C2	345	C2		7
P-Rex2 PTEN intermolecular
Residue 1	Res1_Dom	Residue 2	Res2_Dom		Count_TOTAL (n=3)
190	DH	263	C2		1
400	DEP1	322	C2		2
673	PDZ1	60	Phos		2
673	PDZ1	80	Phos		1
673	PDZ1	327	C2		16
679	PDZ2	144	Phos		1
679	PDZ2	260	C2		1
721	PDZ2	60	Phos		4
721	PDZ2	327	C2		4
905	IP4P	332	C2		1
922	IP4P	144	Phos		1
922	IP4P	332	C2		1
924	IP4P	13	Phos		1
924	IP4P	144	Phos		1
924	IP4P	327	C2		1
924	IP4P	332	C2		1
1212	IP4P	62	Phos		1
1212	IP4P	322	C2		4
